# A validation scale to determine the readiness of environmental DNA assays for routine species monitoring

**DOI:** 10.1101/2020.04.27.063990

**Authors:** Bettina Thalinger, Kristy Deiner, Lynsey R. Harper, Helen C. Rees, Rosetta C. Blackman, Daniela Sint, Michael Traugott, Caren S. Goldberg, Kat Bruce

**Author notes:** **Corresponding author:** Bettina Thalinger, Centre for Biodiversity Genomics, University of Guelph, 50 Stone Road E, N1G 2W1, Guelph, Ontario, Canada.

## Abstract

The use of environmental DNA (eDNA) analysis for species monitoring requires rigorous validation - from field sampling to the analysis of PCR-based results - for meaningful application and interpretation. Assays targeting eDNA released by individual species are typically validated with no predefined criteria to answer specific research questions in one ecosystem. Hence, the general applicability of assays as well as associated uncertainties and limitations, often remain undetermined. The absence of clear guidelines for assay validation prevents targeted eDNA assays from being incorporated into species monitoring and policy; thus, their establishment is essential for realizing the potential of eDNA-based surveys. We describe the measures and tests necessary for successful validation of targeted eDNA assays and the associated pitfalls to form the basis of guidelines. A list of 122 variables was compiled, consolidated into 14 thematic blocks, (e.g. “*in silico* analysis”), and arranged on a 5-level validation scale from “incomplete” to “operational” with defined minimum validation criteria for each level. These variables were evaluated for 546 published single-species assays. The resulting dataset was used to provide an overview of current validation practices and test the applicability of the validation scale for future assay rating. Of the 122 variables, 20% to 76% were reported; the majority (30%) of investigated assays were classified as Level 1 (incomplete), and 15% did not achieve this first level. These assays were characterised by minimal *in silico* and *in vitro* testing, but their share in annually published eDNA assays has declined since 2014. The meta-analysis demonstrates the suitability of the 5-level validation scale for assessing targeted eDNA assays. It is a user-friendly tool to evaluate previously published assays for future research and routine monitoring, while also enabling the appropriate interpretation of results. Finally, it provides guidance on validation and reporting standards for newly developed assays.
