## Supplementary material for "A validation scale to determine the readiness of environmental DNA assays for routine species monitoring": SI1

### Sheet: Variable Definitions_abbr.
Supporting Information 1
find the literature database and checklist data of 546 eDNA assays on
https://doi.org/10.6084/m9.figshare.12184860.v1 and https://edna-validation.com/
	Position of variable on validation scale	Variables associated with validation	Abbreviation used in figures	Definitions
informative variables
		assay ID	ID	unique identifier for each assay evaluated
		reviewer abbreviation	rev	abbreviation for person who evaluated the assay
		species name	spec	scientific name
		common name	common	if applicable, name the species is commonly referred to
		broad taxonomic group	group	higher taxonomic level the target species is associated with
		eDNA source	esou	sample type from which eDNA is processed
		assay type	type	different PCR platforms
		gene/region	gene	the genomic region the assay is designed to amplify
		primer F (5'-3')	F	forward primer sequence in the 5' to 3' direction
		primer R (5'-3')	R	reverse primer sequence in the 5' to 3' direction
		probe (if applicable; 5'-3')	probe	if applicable, probe sequence in the 5' to 3' direction
		5' reporter dye (e.g. FAM, VIC, TET, NED)	dye	if applicable, name of the used reporter dye
		internal quencher (in the middle of the probe sequence; e.g. ZEN)	iqen	if applicable, name of the internal quencher
		3' quencher (ZEN, BHQ1, BHQ2, IBFQ, TAMARA)	quen	if applicable, name of the 3' quencher
		TaqMan MGBNFQ (minor groove binder non fluorescent quencher)	TMM	if applicable, confirm the use of a TaqMan MGBNFQ (1 = yes, 0 = no)
		PCR chemistry	chem	for qPCR assays only: PCR kit(s) used together with the assay
		latest publication year	year	publication year of the last paper applying the assay
		number of citations	nocit	number of citations applying or developing the assay further
		citation 1	c1	1st citation of the assay (numbers display the manuscript ID in the literature database)
		citation 2	c2	2nd citation of the assay (numbers display the manuscript ID in the literature database)
		citation 3	c3	3rd citation of the assay (numbers display the manuscript ID in the literature database)
		citation 4	c4	4th citation of the assay (numbers display the manuscript ID in the literature database)
		citation 5	c5	5th citation of the assay (numbers display the manuscript ID in the literature database)
		citation 6	c6	6th citation of the assay (numbers display the manuscript ID in the literature database)
		citation 7	c7	7th citation of the assay (numbers display the manuscript ID in the literature database)
assay rating		opinion where you'd place it on the validation scale	rating	based on the simplistic version of the validation scale, the level at which the reviewer would place it
		validation level based on minimum criteria	Level	position of the assay on the validation scale based on objective rating; not reported is counted as "no, not done"
assay-specific scoring (1 or 0)
		in silico analysis
	Level 1	minimum criterion: target species	(L1_min_)isil_targetspec	primers specifically match target
	Level 1	database reported	isil_db	database primers were compared to (e.g., NCBI)
	Level 1	software name	isil_softw	name of software used to conduct in silico PCR (e.g., PrimerBlast)
	Level 1	software parameters	isil_softwpar	parameters set for in silico PCR
	Level 1	how many mismatches etc.	isil_mism	number of mismatches between primers and closely related species or co-occurring species
	Level 1	where are mismatches located 3' 5'	isil_mismloc	where mismatches are located
	Level 1	list potential non target organisms that may cause problems	isil_potprob	list of non-target species that may cause problems with co-amplification
	Level 2	test closely related species	isil_closrel	primers not likely to amplify closely related species
	Level 3	test co-occurring species	isil_cooc	primers not likely to amplify co-occurring species
	Level 1	target tissue testing
	Level 1	minimum criterion: target tissue	(L1_min_)tt_tt	used target tissue for testing assay; does not mean extraction of target tissue needs to be described in the paper. Code as "1" if tested with target tissue extracts.
	Level 1	tissue source	tt_ts	collection date information for tissue
	Level 1	geographic scope	tt_geosc	location information for target tissue
	Level 1	number of individuals the tissue was extracted from	tt_ind	number of individuals target tissue is from
	Level 1	tested on more than one haplotype	tt_ht	tested assay on one or more haplotype(s); If multiple haplotypes are not expected in the geographic range for validation and this is not necessary, then leave blank
	Level 1	DNA concentration of the target extracts	tt_conc	DNA quantification and method of quantification. Attention: DNA concentration of tissue might be reported next to the PCR conditions
	Level 1 and 2	PCR (target tissue and eDNA PCR together)		for Level 1, only few very basic PCR reporting criteria are evaluated (marked with L1); for Level 2 and higher, the whole block is taken into account.
	Level 1 and 2	minimum criterion: primer sequence at level 1; DNA extract volume in PCR at higher levels	L1_min_pripro; L2_min_pcr_dna	at Level 1: primer sequence included in the manuscript; at Level 2 or higher: the volume of DNA extract going into the PCR must be reported
	Level 1	primer sequences reported; L1	ttp_pripro	the primer sequences are contained in the manuscript
	Level 1	thermocycling conditions; L1	ttp_cyccon	conditions used to amplify target tissue; enough PCR specifications reported to get a basic understanding how the cycler was operated
	Level 1	check of amplification success; L1	ttp_acheck	process used to verify amplification success (electrophoresis, melt curve, etc.)
	Level 1	amplification confirmed by sequencing; L1	ttp_seq	methods used for sequence confirmation and how many positives where correct
	Level 1	gene / region; L1	ttp_gene	the genomic region the assay is designed to amplify
	Level 2	probe (if applicable; 5'-3')	pcr_probe	if applicable, probe sequence in the 5' to 3' direction
	Level 2	5' reporter dye	pcr_dye	if applicable, name of the used reporter dye
	Level 2	internal quencher	pcr_iqen	if applicable, name of the internal quencher
	Level 2	3' quencher	pcr_quen	if applicable, name of the 3' quencher
	Level 2	taqman MGBNFQ	pcr_TMM	if applicable, confirm the use of a TaqMan MGBNFQ (1 = yes, 0 = no)
	Level 2	volume	pcr_vol	total volume of each reaction going into PCR
	Level 2	primer concentration	pcr_pc	concentration of each primer and probe when applicable
	Level 2	use of commercial Master Mix	pcr_commix	if applicable, master mix name and manufacturer
	Level 2	use of custom Master Mix	pcr_custmix	if applicable, mixed reagents themselves in a specific way
	Level 2	MgCl2 concentration	pcr_mg	concentration reported
	Level 2	dNTP concentration	pcr_dntp	concentration reported
	Level 2	buffer type and concentration	pcr_buff	recipe for buffer contents and concentration
	Level 2	enzyme type and concentration	pcr_enz	type and brand of Taq (e.g. Fast Start Taq, Roche, AmpliTaq gold, Applied Biosystems)
	Level 2	enhancer chemicals (additives TMAC, BSA, DMSO….)	pcr_enha	concentration and reason reported
	Level 3	DNA extract volume in PCR	pcr_dna	the volume of DNA extract going into the PCR must be reported
	Level 2	cycler model	pcr_cycler	make and model of PCR machine
	Level 2	annealing time	pcr_annt	annealing time reported
	Level 2	annealing temperature	pcr_anntemp	annealing temperature reported
	Level 2	cycles	pcr_cyc	number of cycles reported
	Level 2	technical replication	pcr_tr	used PCR technical replication
	Level 2	optimization of PCR conditions	pcr_opt	reporting of any methods used to optimize PCR conditions or protocol
	Level 2	in vitro testing on closely related non-target species
	Level 2	minimum criterion: any in vitro non-target tissue testing	L2_min_iv	if any of the below criteria is fulfilled, the minimum criterion is fulfilled
	Level 2	how many per species	iv_ind	number of tissue samples per non-target species tested
	Level 2	geographic origin	iv_geoorig	location information for non-target tissue
	Level 2	tissue source (fresh or old)	iv_ts	collection date information for non-target tissue
	Level 2	non-target amplification checked via sequencing	iv_seq	methods used for sequence confirmation and how many positives where correct
	Level 2	DNA concentration	iv_conc	method of quantification and amount or range for non-target tissue samples
		stray variables		these are important for the general assay validation process, but do conform to any of the other blocks. No minimum criterion is associated with them.
	Level 1	basic geographic scope	stray_geosco	Study reports something about the geographic area in which the assay was tested, e.g. ponds in a certain area of the UK
	Level 3	unidirectional lab flow	stray_unilabflow	Study separated processes by low vs. high quantities of DNA. For example, separate spaces for water filtration, DNA extraction and PCR preparation from post PCR analysis
	Level 4	extensive geographic testing	stray_geotest	Study reports potential area in which the assay can be used, e.g. the whole species occurrence range
	Level 3	extraction method performed on environmental DNA samples
	Level 3	minimum criterion: method of extraction	(L3_min_)ext_meth	use of a kit (provide name and manufacturer) or custom (provide all details of chemicals including their manufacturer and concentrations used)
	Level 3	modifications from established protocol	ext_modif	if no modifications were included (e.g. from a commercial protocol) , scored as 0. If the protocol was used in a previous publication and changes are reported in detail, scored as 1.
	Level 3	lysate volume	ext_lysvol	volume the filter or pellet is lysed in
	Level 3	extraction negative control	ext_nk	use of a negative control for extraction procedure
	Level 3	elution volume	ext_elu	volume the DNA is reconstituted in at the end of extraction
	Level 3	verification of DNA extraction	ext_verif	a quantification of DNA was performed or electrophoresis was performed
	Level 3	concentration of eDNA from environmental sample
	Level 3	minimum criterion: filter type OR precipitation chemicals	L3_min_ftpc	either the filter type or the precipitation chemicals must be provided
	Level 3	volume/mass of environmental sample	proc_vol	for water samples, that the water volume per sample, for soil/ sediment the mass
	Level 3	filter type	proc_ft	if applicable, the brand and material type of filter
	Level 3	pore size	proc_ps	size of pores
	Level 3	surface area / diameter	proc_diam	size of filter
	Level 3	pressure used for filtration	proc_pressu	any estimate for the pressure used to pump the water sample past the filter membrane
	Level 3	filter preservation	proc_preserv	filter preservative used to store filter before extraction; freezing alone does not count
	Level 3	precipitation chemicals added	proc_precichen	if applicable, concentrations of chemicals used to precipitate DNA
	Level 3	centrifugation force and time for precipitation	proc_cent	time and force used to precipitate DNA
	Level 3	temperature of precipitation	proc_temp	temperature the centrifuge was kept at during centrifugation
	Level 3	storage between collection and processing	proc_stor	filters placed at a specific storage temperature or location before proceeding to extraction
	Level 3	"field" blanks	proc_blanks	use of negative controls for filtration process
	Level 3	detection obtained from environmental samples
	Level 3	minimum criterion: detection from a water sample (artificial or natural habitat)	L3_min_envdet	either natural habitat, artificial habitat, or DNA spiked into sample must be positive
	Level 3	criteria to determine detection	sam_det	for example, a certain number of positive amplifications / bands per sample
	Level 3	sample type (e.g. water sediment)	sam_type	type of environmental sample the DNA was extracted from
	Level 3	artificial habitat	sam_arthab	samples taken from a mesocosm tank in lab or enclosure in zoo etc., including semi-natural systems
	Level 3	natural habitat	sam_nathab	samples taken from locations uncontrolled by researchers
	Level 3	target DNA spiked into sample type	sam_spike	water sample where the species DNA was added such as tap water or water from a natural habitat
	Level 3	environmental variables recorded	sam_env	any record of general conditions at the sampling location helping to understand eDNA detection (e.g. pH, conductivity, microbial activity, etc.)
	Level 3	sequence validation of positive environmental samples	sam_fieldsampseq	reporting sequencing of field detections at least for some percentage of the positive amplicons; also applies to positive field blanks
	Level 4	limit of detection established (LOD)
	Level 4	minimum criterion: determined limit of detection	(L4_min_)lod_lod	was a limit of detection (LOD) established? Information might not be termed "LOD" in the papers
	Level 4	method of establishment	lod_met	may not be called LOD, but authors define a DNA concentration using some method below which the amplification is not different from zero
	Level 4	multiple replicates of standard curve	lod_rep	was the LOD value determined through repetition (e.g., the standard curve run more than once)
	Level 4	extensive field testing of environmental samples
	Level 4	minimum criterion: multiple locations or multiple samples	L4_min_multlosa	either multiple locations or multiple samples needs to be positive
	Level 4	multiple locations	avf_multloc	use of locations from more than a single environmental entity (e.g water body, a single river, a single meadow)
	Level 4	site where species is not there	avf_notth	site where species is not present
	Level 4	site where species is there	avf_th	site where species is present
	Level 4	site where species was there historically	avf_hist	if applicable, site where the species has been lost from
	Level 4	multiple samples at each site	avf_multsam	biological replicate samples from the same environmental entity
	Level 4	environmental gradients (e.g. abiotic/biotic conditions)	avf_envgrad	sites within or among environmental entities
	Level 4	different known target species densities	avf_dens	species varied in density between sample locations
	Level 4	testing against data from traditional methods	avf_trad	compared to a conventional method of detection; the conventional method results don't need to be from the same day; it's enough if there is some record
	Level 4	inhibition testing	avf_inhi	determined environmental variables that can cause a change in amplification
	Level 4	in vitro testing on co-occurring non-target species
	Level 4	minimum criterion: any advanced in vitro testing undertaken	L4_min_adv_iv	if any of the below criteria is fulfilled, the minimum criterion is fulfilled
	Level 4	geographic region tested	adv_iv_geosc	what geographic region was considered for defining co-occurring (e.g. a few sites, or large range such as known species range)
	Level 4	source of species occurrence information	adv_iv_socc	information from grey literature, standardized surveys, gbif database, etc.
	Level 4	multiple samples per species	adv_iv_ind	number of individuals from each non-target species
	Level 4	geographic origin of tissue samples	adv_iv_geoorig	location information for target tissue; more than one sample from one site tested
	Level 4	tissue source	adv_iv_ts	collection date information for non-target tissue
	Level 4	non-target amplification checked via sequencing	adv_iv_seq	methods used for sequence confirmation and how many positives where correct
	Level 4	DNA concentration	adv_iv_conc	method of quantification and amount or range for non-target tissue samples
	Level 5	comprehensive specificity testing
	Level 5	minimum criterion: non co-occurring/closely related species checked from in silico	(L5_min_)comp_specplus	any tests of unexpected taxa that match in silico, but not co-occurring or are from a taxonomic group highly divergent from species (e.g., bacteria, fungi, etc.)
	Level 5	justify non-verified results from in silico (geographic/realistic)	comp_just	provide reasons for not checking an in silico match (e.g., narrow species distribution on another continent)
	Level 5	non-target amplification checked via sequencing	comp_seq	methods used for sequence confirmation and how many positives where correct
	Level 5	detection probability estimation from statistical modelling
	Level 5	minimum criterion: any effort made towards detection probability estimation	L5_min_detprob	if any of the below criteria is fulfilled, the minimum criterion is fulfilled
	Level 5	sampling through time	stat_time	samples taken at same location in time
	Level 5	sampling spatially	stat_spac	sample taken throughout an expected range of the species presence, but does not have to be an entire species range
	Level 5	statistical modelling	stat_mod	applied modeling of some sort to estimate detection probabilities in space or time
	Level 5	occupancy modelling	stat_occm	applied modelling to estimate occupancy
	Level 5	parameters and variables of model reported	stat_param	all assumptions and parameters/variables stated
	Level 5	understanding ecological and physical factors influencing eDNA in the environment
	Level 5	minimum criterion: single factor influencing eDNA in the environment tested	L5_min_ecphy	if any of the below criteria is fulfilled, the minimum criterion is fulfilled
	Level 5	known origin (e.g. shedding rate)	env_orig	direct estimates from species during life stages or other transitions (eating, resting, etc.)
	Level 5	state	env_state	determined the condition of DNA from which detection arises (e.g., particle bound, cell or organelle, free DNA)
	Level 5	degradation rate	env_degr	determined through experiments of species presence and removal from a system
	Level 5	transport	env_transp	movement of DNA originating from a species in a natural water body

### Sheet: Checklist template
Checklist for reporting the conducted validation steps
Variable to report	Definition	Level on scale	Completed / reported (yes=1 or no=0)
species name	scientific name	informative
common name	if applicable, name the species is commonly referred to	informative
broad taxonomic group	higher taxonomic level the target species is associated with	informative
eDNA source	sample type from which eDNA is processed	informative
assay type	PCR platform	informative
gene/region	the genomic region the assay is designed to amplify	informative
primer F (5'-3')	forward primer sequence in the 5' to 3' direction	informative
primer R (5'-3')	reverse primer sequence in the 5' to 3' direction	informative
probe (if applicable; 5'-3')	if applicable, probe sequence in the 5' to 3' direction	informative
5' reporter dye (e.g. FAM, VIC, TET, NED)	if applicable, name of the used reporter dye	informative
internal quencher (in the middle of the probe sequence; e.g. ZEN)	if applicable, name of the internal quencher	informative
3' quencher (ZEN, BHQ1, BHQ2, IBFQ, TAMARA)	if applicable, name of the 3' quencher	informative
TaqMan MGBNFQ (minor groove binder non fluorescent quencher)	if applicable, confirm the use of a TaqMan MGBNFQ (1 = yes, 0 = no)	informative
PCR chemistry	for qPCR assays only: PCR kit(s) used together with the assay	informative
new assay	the assay or parts of it have not been published previously (1 = yes, 0 = no)	informative
modification of previously published assay	the assay or parts of it have been previously published and are now developped further (1 = yes, 0 = no)	informative
previous publications	please list previous publications the new work is building on	informative
in silico analysis
minimum criterion: target species	Primers specifically match target	Level 1
database reported	database primers were compared to (e.g., NCBI)	Level 1
software name	name of software used to conduct in silico PCR (e.g., PrimerBlast)	Level 1
software parameters	parameters set for in silico PCR	Level 1
how many mismatches etc.	number of mismatches between primers and closely related species or co-occurring species	Level 1
where are mismatches located 3' 5'	where mismatches are located	Level 1
list potential non target organisms that may cause problems	List of non-target species that may cause problems with co-amplification	Level 1
test closely related species	Primers not likely to amplify closely related species	Level 2
test co-occurring species	Primers not likely to amplify co-occurring species	Level 3
target tissue testing
minimum criterion: target tissue	used target tissue for testing assay; does not mean extraction of target tissue needs to be described in the paper. Code as "1" if tested with target tissue extracts.	Level 1
tissue source	collection date information for tissue	Level 1
geographic scope	location information for target tissue	Level 1
number of individuals the tissue was extracted from	number of individuals target tissue is from	Level 1
tested on more than one haplotype	tested assay on one or more haplotype(s); If multiple haplotypes are not expected in the geographic range for validation and this is not necessary, then leave blank	Level 1
DNA concentration of the target extracts	DNA quantification and method of quantification. Attention: DNA concentration of tissue might be reported next to the PCR conditions	Level 1
PCR (target tissue and eDNA PCR together): for Level 1, only few very basic PCR reporting criteria are evaluated (marked with L1); for Level 2 and higher, the whole block is taken into account.
minimum criterion: primer sequence at level 1; DNA extract volume in PCR at higher levels	at Level 1: primer sequence included in the manuscript; at Level 2 or higher: the volume of DNA extract going into the PCR must be reported	Level 1 and 2
primer sequences reported; L1	the primer sequences are contained in the manuscript	Level 1
thermocycling conditions; L1	conditions used to amplify target tissue; enough PCR specifications reported to get a basic understanding how the cycler was operated	Level 1
check of amplification success; L1	process used to verify amplification success (electrophoresis, melt curve, etc.)	Level 1
amplification confirmed by sequencing; L1	methods used for sequence confirmation and how many positives where correct	Level 1
gene / region; L1	the genomic region the assay is designed to amplify	Level 1
probe (if applicable; 5'-3')	if applicable, probe sequence in the 5' to 3' direction	Level 2
5' reporter dye	if applicable, name of the used reporter dye	Level 2
internal quencher	if applicable, name of the internal quencher	Level 2
3' quencher	if applicable, name of the 3' quencher	Level 2
taqman MGBNFQ	if applicable, confirm the use of a TaqMan MGBNFQ (1 = yes, 0 = no)	Level 2
volume	total volume of each reaction going into PCR	Level 2
primer concentration	concentration of each primer and probe when applicable	Level 2
use of commercial Master Mix	if applicable, master mix name and manufacturer	Level 2
use of custom Master Mix	if applicable, mixed reagents themselves in a specific way	Level 2
MgCl2 concentration	concentration reported	Level 2
dNTP concentration	concentration reported	Level 2
buffer type and concentration	recipe for buffer contents and concentration	Level 2
enzyme type and concentration	type and brand of Taq (e.g. Fast Start Taq, Roche, AmpliTaq gold, Applied Biosystems)	Level 2
enhancer chemicals (additives TMAC, BSA, DMSO….)	concentration and reason reported	Level 2
DNA extract volume in PCR	the volume of DNA extract going into the PCR must be reported	Level 3
cycler model	make and model of PCR machine	Level 2
annealing time	annealing time reported	Level 2
annealing temperature	annealing temperature reported	Level 2
cycles	number of cycles reported	Level 2
technical replication	used PCR technical replication	Level 2
optimization of PCR conditions	reporting of any methods used to optimize PCR conditions or protocol	Level 2
in vitro testing on closely related non-target species
minimum criterion: any in vitro non-target tissue testing	if any of the below criteria is fulfilled, the minimum criterion is fulfilled	Level 2
how many per species	number of tissue samples per non-target species tested	Level 2
geographic origin	location information for non-target tissue	Level 2
tissue source (fresh or old)	collection date information for non-target tissue	Level 2
non-target amplification checked via sequencing	methods used for sequence confirmation and how many positives where correct	Level 2
DNA concentration	method of quantification and amount or range for non-target tissue samples	Level 2
stray variables: These are important for the general validation process (total scoring percentage), but do not conform to any of the other blocks. No minimum criterion is associated with them.
basic geographic scope	Study reports something about the geographic area in which the assay was tested, e.g. ponds in a certain area of the UK	Level 1
unidirectional lab flow	Study separated processes by low vs. high quantities of DNA. For example, separate spaces for water filtration, DNA extraction and PCR preparation from post PCR analysis	Level 3
extensive geographic testing	Study reports potential area in which the assay can be used, e.g. the whole species occurrence range	Level 4
extraction method performed on environmental DNA samples
minimum criterion: method of extraction	use of a kit (provide name and manufacturer) or custom (provide all details of chemicals including their manufacturer and concentrations used)	Level 3
modifications from established protocol	if no modifications were included (e.g. from a commercial protocol) , scored as 0. If the protocol was used in a previous publication and changes are reported in detail, scored as 1.	Level 3
lysate volume	volume the filter or pellet is lysed in	Level 3
extraction negative control	use of a negative control for extraction procedure	Level 3
elution volume	volume the DNA is reconstituted in at the end of extraction	Level 3
verification of DNA extraction	a quantification of DNA was performed or electrophoresis was performed	Level 3
concentration of eDNA from environmental sample
minimum criterion: filter type OR precipitation chemicals	either the filter type or the precipitation chemicals must be provided	Level 3
volume/mass of environmental sample	for water samples, that the water volume per sample, for soil/ sediment the mass	Level 3
filter type	if applicable, the brand and material type of filter	Level 3
pore size	size of pores	Level 3
surface area / diameter	size of filter	Level 3
pressure used for filtration	any estimate for the pressure used to pump the water sample past the filter membrane	Level 3
filter preservation	filter preservative used to store filter before extraction; freezing alone does not count	Level 3
precipitation chemicals added	if applicable, concentrations of chemicals used to precipitate DNA	Level 3
centrifugation force and time for precipitation	time and force used to precipitate DNA	Level 3
temperature of precipitation	temperature the centrifuge was kept at during centrifugation	Level 3
storage between collection and processing	filters placed at a specific storage temperature or location before proceeding to extraction	Level 3
"field" blanks	use of negative controls for filtration process	Level 3
detection obtained from environmental samples
minimum criterion: detection from a water sample (artificial or natural habitat)	either natural habitat, artificial habitat, or DNA spiked into sample must be positive	Level 3
criteria to determine detection	for example, a certain number of positive amplifications / bands per sample	Level 3
sample type (e.g. water sediment)	type of environmental sample the DNA was extracted from	Level 3
artificial habitat	samples taken from a mesocosm tank in lab or enclosure in zoo etc., including semi-natural systems	Level 3
natural habitat	samples taken from locations uncontrolled by researchers	Level 3
target DNA spiked into sample type	water sample where the species DNA was added such as tap water or water from a natural habitat	Level 3
environmental variables recorded	any record of general conditions at the sampling location helping to understand eDNA detection (e.g. pH, conductivity, microbial activity, etc.)	Level 3
sequence validation of positive environmental samples	reporting sequencing of field detections at least for some percentage of the positive amplicons; also applies to positive field blanks	Level 3
limit of detection established (LOD)
minimum criterion: determined limit of detection	was a limit of detection (LOD) established? Information might not be termed "LOD" in the papers	Level 4
method of establishment	may not be called LOD, but authors define a DNA concentration using some method below which the amplification is not different from zero	Level 4
multiple replicates of standard curve	was the LOD value determined through repetition (e.g., the standard curve run more than once)	Level 4
extensive field testing of environmental samples
minimum criterion: multiple locations or multiple samples	either multiple locations or multiple samples needs to be positive	Level 4
multiple locations	use of locations from more than a single environmental entity (e.g water body, a single river, a single meadow)	Level 4
site where species is not there	site where species is not present	Level 4
site where species is there	site where species is present	Level 4
site where species was there historically	if applicable, site where the species has been lost from	Level 4
multiple samples at each site	biological replicate samples from the same environmental entity	Level 4
environmental gradients (e.g. abiotic/biotic conditions)	sites within or among environmental entities	Level 4
different known target species densities	species varied in density between sample locations	Level 4
testing against data from traditional methods	compared to a conventional method of detection; the conventional method results don't need to be from the same day; it's enough if there is some record	Level 4
inhibition testing	determined environmental variables that can cause a change in amplification	Level 4
in vitro testing on co-occurring non-target species
minimum criterion: any advanced in vitro testing undertaken	if any of the below criteria is fulfilled, the minimum criterion is fulfilled	Level 4
geographic region tested	what geographic region was considered for defining co-occurring (e.g. a few sites, or large range such as known species range)	Level 4
source of species occurrence information	information from grey literature, standardized surveys, gbif database, etc.	Level 4
multiple samples per species	number of individuals from each non-target species	Level 4
geographic origin of tissue samples	location information for target tissue; more than one sample from one site tested	Level 4
tissue source	collection date information for non-target tissue	Level 4
non-target amplification checked via sequencing	methods used for sequence confirmation and how many positives where correct	Level 4
DNA concentration	method of quantification and amount or range for non-target tissue samples	Level 4
comprehensive specificity testing
minimum criterion: non co-occurring/closely related species checked from in silico	any tests of unexpected taxa that match in silico, but not co-occurring or are from a taxonomic group highly divergent from species (e.g., bacteria, fungi, etc.)	Level 5
justify non-verified results from in silico (geographic/realistic)	provide reasons for not checking an in silico match (e.g., narrow species distribution on another continent)	Level 5
non-target amplification checked via sequencing	methods used for sequence confirmation and how many positives where correct	Level 5
detection probability estimation from statistical modelling
minimum criterion: any effort made towards detection probability estimation	if any of the below criteria is fulfilled, the minimum criterion is fulfilled	Level 5
sampling through time	samples taken at same location in time	Level 5
sampling spatially	sample taken throughout an expected range of the species presence, but does not have to be an entire species range	Level 5
statistical modelling	applied modeling of some sort to estimate detection probabilities in space or time	Level 5
occupancy modelling	applied modelling to estimate occupancy	Level 5
parameters and variables of model reported	all assumptions and parameters/variables stated	Level 5
understanding ecological and physical factors influencing eDNA in the environment
minimum criterion: single factor influencing eDNA in the environment tested	if any of the below criteria is fulfilled, the minimum criterion is fulfilled	Level 5
known origin (e.g. shedding rate)	direct estimates from species during life stages or other transitions (eating, resting, etc.)	Level 5
state	determined the condition of DNA from which detection arises (e.g., particle bound, cell or organelle, free DNA)	Level 5
degradation rate	determined through experiments of species presence and removal from a system	Level 5
transport	movement of DNA originating from a species in a natural water body	Level 5
